# A widespread protein misfolding mechanism is differentially rescued by chaperones based on gene essentiality

**DOI:** 10.1101/2025.09.18.677077

**Authors:** Ian Sitarik, Quyen Vu, Justin Petucci, Paulina Frutos, Hyebin Song, Edward P. O’Brien

## Abstract

Protein misfolding involving changes in non-covalent lasso entanglement (NCLE) status has been proposed based on simulations and biochemical assays of a small number of proteins. Here, we detect hallmarks of these misfolded states across hundreds of proteins by integrating *E. coli* proteome-wide limited-proteolysis mass spectrometry with structural datasets of protein native structures. Proteins containing native NCLEs are twice as likely to misfold, predominantly in regions where these NCLEs naturally occur. Surprisingly, the chaperones DnaK and GroEL do not typically correct this misfolding, except in the case of essential proteins. Statistical analysis links this differential rescue activity to weaker loop-closing contacts in the NCLEs of essential proteins, suggesting misfolding involving these loops is easier to rectify by chaperones. Molecular simulations indicate a mechanism where premature NCLE loop closure, prior to proper placement of the threading segment, leads to persistent misfolded states. This mechanism explains why, in the mass spectrometry data, proteins with NCLEs are more likely to misfold and misfold in NCLE regions. These results suggest widespread NCLE misfolding, that such misfolded states in non-essential proteins can bypass the refolding action of chaperones, and that some protein sequences may have evolved to allow chaperone rescue from this class of misfolding.
