## Supplemental Dataset 6 for "A widespread protein misfolding mechanism is differentially rescued by chaperones based on gene essentiality"

### Sheet: Legend
Sheet name	Description
Lasso_results_C_50	The results of the Lasso regression reporting the average balanced accurace for a given inverse regularization strength and the set of non-zero and robust features for the buffer condition in the absence of chaperones
Stats_uent_C_50_Opt	The distribution stats for the optimal set of features selected from the Lasso regression for the buffer condition in the absence of chaperones
Stats_uent_C_50	The distribution stats for all features selected from the Lasso regression for the buffer condition in the absence of chaperones
Lasso_results_CD_50	The results of the Lasso regression reporting the average balanced accurace for a given inverse regularization strength and the set of non-zero and robust features for the buffer condition in the presence of DnaK/J
Stats_uent_CD_50_Opt	The distribution stats for the optimal set of features selected from the Lasso regression for the buffer condition in the presence of DnaK/J
Stats_uent_CD_50	The distribution stats for all features selected from the Lasso regression for the buffer condition in the presence of DnaK/J
Lasso_results_CG_50	The results of the Lasso regression reporting the average balanced accurace for a given inverse regularization strength and the set of non-zero and robust features for the buffer condition in the presence of GroEL/ES
Stats_uent_CG_50_Opt	The distribution stats for the optimal set of features selected from the Lasso regression for the buffer condition in the presence of GroEL/ES
Stats_uent_CG_50	The distribution stats for all features selected from the Lasso regression for the buffer condition in the presence of GroEL/ES

### Sheet: Lasso_results_C_50
C	<BA>	BA_lb	BA_ub	pvalue	# non-zero	# non-zero & robust	Optimal features
0.01	0.5	0.5	0.5	1	0	0	N/A
0.1	0.514451	0.510923	0.517979	1.28974e-05	4	4	Gc RCO min_C_thread_slippage_right min_N_prot_depth_left
0.15	0.516898	0.511794	0.522002	0.000171056	6	6	Gc RCO min_C_thread_slippage_right min_N_prot_depth_left min_N_thread_slippage_left num_cross_nearest_neighbors
0.2	0.522061	0.517439	0.526683	7.12318e-05	5	5	Gc RCO min_C_thread_slippage_right min_N_prot_depth_left min_N_thread_slippage_left
0.25	0.528156	0.525108	0.531205	1.13641e-07	6	6	Gc RCO min_C_thread_slippage_right min_N_prot_depth_left min_N_thread_slippage_left num_cross_nearest_neighbors
0.5	0.542406	0.539366	0.545447	0.0001	8	8	C_term_thread Gc N_term_thread RCO min_C_thread_slippage_right min_N_prot_depth_left min_N_thread_slippage_left num_cross_nearest_neighbors
1	0.551244	0.541878	0.56061	0.0001	13	13	C_term_thread Gc N_term_thread RCO ent_coverage loopsize min_C_thread_slippage_right min_N_prot_depth_left min_N_thread_depth_left min_N_thread_slippage_left num_cross_nearest_neighbors num_loop_contacting_res num_zipper_nc
1.5	0.554149	0.551831	0.556467	0.0001	13	12	C_term_thread Gc N_term_thread RCO ent_coverage loopsize min_C_thread_slippage_right min_N_prot_depth_left min_N_thread_depth_left min_N_thread_slippage_left num_cross_nearest_neighbors num_loop_contacting_res
2	0.563131	0.556327	0.569936	0.0001	14	13	C_term_thread Gc N_term_thread RCO ent_coverage loopsize min_C_thread_slippage_right min_N_prot_depth_left min_N_thread_depth_left min_N_thread_slippage_left num_cross_nearest_neighbors num_loop_contacting_res num_zipper_nc
2.5	0.554873	0.547687	0.562058	0.0001	15	14	C_term_thread Gc N_term_thread RCO ent_coverage loopsize min_C_thread_slippage_right min_N_prot_depth_left min_N_thread_depth_left min_N_thread_slippage_left num_cross_nearest_neighbors num_loop_contacting_res num_zipper_nc perc_bb_loop
5	0.568988	0.56333	0.574647	0.0001	14	14	C_term_thread Gc Gn N_term_thread RCO ent_coverage min_C_thread_depth_right min_C_thread_slippage_right min_N_prot_depth_left min_N_thread_depth_left min_N_thread_slippage_left num_cross_nearest_neighbors num_loop_contacting_res num_zipper_nc
7.5	0.55832	0.551563	0.565077	0.0001	17	15	ACO C_term_thread Gc N_term_thread RCO ent_coverage loopsize min_C_thread_slippage_right min_N_prot_depth_left min_N_thread_depth_left min_N_thread_slippage_left num_cross_nearest_neighbors num_loop_contacting_res num_zipper_nc perc_bb_loop
10	0.559027	0.553503	0.564551	6.83744e-10	18	13	ACO C_term_thread Gc N_term_thread RCO ent_coverage min_C_thread_slippage_right min_N_prot_depth_left min_N_thread_depth_left min_N_thread_slippage_left num_cross_nearest_neighbors num_loop_contacting_res num_zipper_nc
	Optimal features selected

### Sheet: Stats_uent_C_50_Opt
		Essential proteins				Non-essential proteins
Feature	ID	Mean	C.I.	Median	C.I.	Mean	C.I.	Median	C.I.	MWU p-values	MWU p-values (FDR)	Perm. P-values	Perm. P-values (FDR)	Mean relative difference	Median relative difference
N_term_thread	1	1.19259	(1.111, 1.319)	1	(1.000, 3.000)	1.2058	(1.142, 1.296)	1	(1.000, 3.000)	0.209002	1	0.453755	1	-1.10111	0
gc	2	0.787513	(0.759, 0.827)	0.74601	(0.603, 1.486)	0.850908	(0.823, 0.884)	0.79342	(0.609, 1.678)	0.00252842	0.0303411	0.009999	0.119988	-7.73857	-6.15942
C_term_thread	3	1.14655	(1.069, 1.293)	1	(1.000, 3.000)	1.14961	(1.098, 1.217)	1	(1.000, 3.000)	0.16857	1	0.358764	1	-0.26606	0
loopsize	4	98.1752	(87.017, 111.921)	64	(16.000, 407.000)	99.0319	(92.180, 107.137)	63	(17.000, 328.000)	0.365638	1	0.918308	1	-0.868834	1.5748
num_loop_contacting_res	7	153.308	(140.767, 168.731)	115	(45.000, 495.000)	158.213	(149.882, 167.445)	122	(48.000, 463.000)	0.209123	1	0.558944	1	-3.14912	-5.90717
num_cross_nearest_neighbors	8	39.812	(38.077, 42.026)	36	(27.000, 88.000)	41.5585	(40.206, 43.209)	36	(27.000, 93.000)	0.0351034	0.421241	0.19718	1	-4.29282	0
ent_coverage	9	0.178097	(0.165, 0.193)	0.151448	(0.042, 0.419)	0.19757	(0.190, 0.205)	0.182119	(0.074, 0.435)	0.000224304	0.00269165	0.0089991	0.107989	-10.367	-18.39
min_N_prot_depth_left	10	0.303999	(0.267, 0.344)	0.260839	(0.017, 0.772)	0.374978	(0.351, 0.400)	0.377637	(0.020, 0.815)	0.00115775	0.013893	0.00259974	0.0311969	-20.9076	-36.5867
min_N_thread_depth_left	11	0.708131	(0.662, 0.749)	0.822917	(0.103, 0.981)	0.75162	(0.725, 0.776)	0.853242	(0.136, 0.982)	0.0550954	0.661144	0.0861914	1.0343	-5.95838	-3.61847
min_N_thread_slippage_left	12	181.074	(151.347, 217.080)	124	(8.000, 696.000)	173.342	(156.936, 191.453)	131	(9.000, 613.000)	0.753576	1	0.647935	1	4.36326	-5.4902
min_C_thread_slippage_right	15	224.052	(188.011, 267.718)	128	(14.000, 750.000)	147.008	(131.819, 165.181)	103	(13.000, 497.000)	0.00126301	0.0151561	0.00019998	0.00239976	41.5264	21.645
RCO	17	0.275202	(0.250, 0.303)	0.217759	(0.022, 0.739)	0.303712	(0.288, 0.321)	0.25	(0.059, 0.800)	0.00901668	0.1082	0.0787921	0.945505	-9.84948	-13.7852

### Sheet: Stats_uent_C_50
		Essential proteins						Non-essential proteins
Feature	ID	Mean	Lower C.I.	Upper C.I.	Median	Lower C.I.	Upper C.I.	Mean	Lower C.I.	Upper C.I.	Median	Lower C.I.	Upper C.I.	MWU p-values	Perm. P-values
gn	0	0.771106	0.749115	0.797835	0.74758	0.60568	1.12946	0.782213	0.765066	0.80348	0.74446	0.6031	1.218	0.501884	0.525547
N_term_thread	1	1.19259	1.11111	1.31852	1	1	3	1.2058	1.14203	1.29565	1	1	3	0.209002	0.453755
gc	2	0.787513	0.758582	0.827082	0.74601	0.60333	1.48551	0.850908	0.823171	0.883994	0.79342	0.60876	1.67825	0.00252842	0.009999
C_term_thread	3	1.14655	1.06897	1.29256	1	1	3	1.14961	1.09843	1.21654	1	1	3	0.16857	0.358764
loopsize	4	98.1752	87.0167	111.921	64	16	407	99.0319	92.18	107.137	63	17	328	0.365638	0.918308
num_zipper_nc	5	13.0128	11.1591	15.3342	7	1	55	13.4787	12.2784	14.8369	8	1	55	0.341257	0.718728
perc_bb_loop	6	0.226579	0.202799	0.252688	0.164894	0.0162791	0.729452	0.249186	0.233167	0.266363	0.184211	0.0346715	0.783673	0.033006	0.141986
num_loop_contacting_res	7	153.308	140.767	168.731	115	45	495	158.213	149.882	167.445	122	48	463	0.209123	0.558944
num_cross_nearest_neighbors	8	39.812	38.0769	42.0256	36	27	88	41.5585	40.2057	43.2092	36	27	93	0.0351034	0.19718
ent_coverage	9	0.178097	0.164649	0.192699	0.151448	0.0417288	0.418519	0.19757	0.190089	0.205352	0.182119	0.0736127	0.434783	0.000224304	0.0089991
min_N_prot_depth_left	10	0.303999	0.267084	0.343649	0.260839	0.0171233	0.771757	0.374978	0.350766	0.400229	0.377637	0.0196078	0.815029	0.00115775	0.00259974
min_N_thread_depth_left	11	0.708131	0.662287	0.748893	0.822917	0.102564	0.981197	0.75162	0.724737	0.776288	0.853242	0.136364	0.98227	0.0550954	0.0861914
min_N_thread_slippage_left	12	181.074	151.347	217.08	124	8	696	173.342	156.936	191.453	131	9	613	0.753576	0.647935
min_C_prot_depth_right	13	0.397789	0.352944	0.443106	0.359447	0.0433276	0.861628	0.316678	0.291175	0.343139	0.278095	0.0496614	0.748954	0.00305851	0.00059994
min_C_thread_depth_right	14	0.782574	0.743242	0.816722	0.850467	0.238806	0.981707	0.739361	0.709264	0.764386	0.797619	0.179775	0.976064	0.0204687	0.0781922
min_C_thread_slippage_right	15	224.052	188.011	267.718	128	14	750	147.008	131.819	165.181	103	13	497	0.00126301	0.00019998
ACO	16	118.552	106.925	132.332	92	18	419.824	119.341	112.602	126.944	90	25	345.556	0.167154	0.916908
RCO	17	0.275202	0.249508	0.302839	0.217759	0.0221311	0.739164	0.303712	0.28752	0.320651	0.25	0.0586169	0.8	0.00901668	0.0787921

### Sheet: Lasso_results_CD_50
C	<BA>	BA_lb	BA_ub	pvalue	# non-zero	# non-zero & robust	Optimal features
0.01	0.5	0.5	0.5	1	0	0	N/A
0.1	0.5	0.5	0.5	1	0	0	N/A
0.15	0.5	0.5	0.5	1	3	3	min_C_thread_slippage_right min_N_prot_depth_left min_N_thread_slippage_left
0.2	0.504348	0.500939	0.507757	0.990282	2	2	min_N_prot_depth_left min_N_thread_slippage_left
0.25	0.517029	0.513688	0.52037	0.41186	3	3	min_C_thread_slippage_right min_N_prot_depth_left min_N_thread_slippage_left
0.5	0.541029	0.529764	0.552295	0.00447359	6	6	Gc Gn min_C_thread_slippage_right min_N_prot_depth_left min_N_thread_slippage_left num_cross_nearest_neighbors
1	0.544969	0.533593	0.556345	0.0328047	8	7	C_term_thread Gc ent_coverage min_C_thread_slippage_right min_N_prot_depth_left min_N_thread_slippage_left num_cross_nearest_neighbors
1.5	0.541309	0.527892	0.554726	0.0703185	8	7	C_term_thread Gc ent_coverage min_C_thread_slippage_right min_N_prot_depth_left min_N_thread_slippage_left num_cross_nearest_neighbors
2	0.551025	0.542223	0.559828	0.0273397	10	9	C_term_thread Gc N_term_thread RCO ent_coverage min_C_thread_slippage_right min_N_prot_depth_left min_N_thread_slippage_left num_cross_nearest_neighbors
2.5	0.558851	0.548274	0.569429	0.0225727	12	10	ACO C_term_thread Gc N_term_thread RCO ent_coverage min_C_thread_slippage_right min_N_prot_depth_left min_N_thread_slippage_left num_cross_nearest_neighbors
5	0.563079	0.555594	0.570564	0.0142427	14	10	C_term_thread Gc Gn N_term_thread RCO ent_coverage min_N_prot_depth_left min_N_thread_slippage_left num_cross_nearest_neighbors perc_bb_loop
7.5	0.55839	0.547837	0.568943	0.0134358	18	14	ACO C_term_thread Gc Gn N_term_thread RCO ent_coverage loopsize min_C_thread_slippage_right min_N_prot_depth_left min_N_thread_slippage_left num_cross_nearest_neighbors num_loop_contacting_res perc_bb_loop
10	0.570436	0.560234	0.580639	0.000547938	18	13	ACO C_term_thread Gc Gn N_term_thread RCO ent_coverage loopsize min_C_thread_slippage_right min_N_prot_depth_left min_N_thread_slippage_left num_cross_nearest_neighbors perc_bb_loop
	Optimal features selected

### Sheet: Stats_uent_CD_50_Opt
		Essential proteins				Non-essential proteins
Feature	ID	Mean	C.I.	Median	C.I.	Mean	C.I.	Median	C.I.	MWU p-values	MWU p-values (FDR)	Perm. P-values	Perm. P-values (FDR)	Mean relative difference	Median relative difference
N_term_thread	1	1.149	(1.045, 1.343)	1	(1.0, 3.0)	1.276	(1.172, 1.437)	1	(1.0, 5.0)	0.224	1	0.265	1	-10.4742	0
gc	2	0.799	(0.756, 0.866)	0.746	(0.601, 1.486)	0.847	(0.814, 0.891)	0.797	(0.611, 1.624)	0.029	0.29	0.163	1	-5.83232	-6.6105
C_term_thread	3	1.193	(1.07, 1.474)	1	(1.0, 3.0)	1.148	(1.081, 1.244)	1	(1.0, 3.0)	0.389	1	0.597	1	3.84451	0
num_cross_nearest_neighbors	8	40.0513	(37.75, 43.33)	36	(27, 88)	43.3993	(41.26, 46.30)	37	(28, 105)	0.0608493	0.608493	0.110189	1	-8.02397	-2.73973
ent_coverage	9	0.194	(0.173, 0.217)	0.18	(0.041, 0.458)	0.203	(0.192, 0.216)	0.182	(0.079, 0.495)	0.148	1	0.417	1	-4.53401	-1.10497
min_N_prot_depth_left	10	0.317	(0.267, 0.371)	0.297	(0.017, 0.766)	0.373	(0.339, 0.409)	0.356	(0.015, 0.815)	0.049	0.49	0.098	0.98	-16.2319	-18.0704
min_N_thread_slippage_left	12	214.821	(165.048, 278.157)	141	(5.0, 817.0)	179.851	(156.965, 207.065)	131	(8.0, 663.0)	0.484	1	0.209	1	17.721	7.35294
min_C_thread_slippage_right	15	202.018	(153.668, 277.058)	114	(9.0, 961.0)	151.978	(130.333, 178.48)	99	(16.0, 499.0)	0.112	1	0.081	0.81	28.2715	14.0845
ACO	16	118.709	(102.41, 139.30)	92.5	(22, 464.9)	120.81	(111.27, 132.08)	90	(25.5, 345.55)	0.115	1	0.844	1	-1.75435	2.73973
RCO	17	0.29	(0.252, 0.331)	0.247	(0.022, 0.768)	0.303	(0.281, 0.327)	0.259	(0.059, 0.779)	0.144	1	0.58	1	-4.38449	-4.74308

### Sheet: Stats_uent_CD_50
Stats_uent_CD_50	Ess_mean	Ess_mean_lb	Ess_mean_ub	Ess_median	Ess_median_lb	Ess_median_ub	NonEss_mean	NonEss_mean_lb	NonEss_mean_ub	NonEss_median	NonEss_median_lb	NonEss_median_ub	MWU_pvalues	Perm_pvalues
gn	0.791933	0.757348	0.838572	0.75279	0.60568	1.21515	0.784909	0.761385	0.816536	0.75081	0.60353	1.21777	0.30611	0.783122
N_term_thread	1.14925	1.04478	1.34328	1	1	3	1.27586	1.17241	1.43678	1	1	5	0.224285	0.264974
gc	0.799272	0.755869	0.865765	0.74601	0.60061	1.48551	0.846911	0.814162	0.891445	0.79724	0.61145	1.62443	0.0293	0.163384
C_term_thread	1.19298	1.07018	1.47368	1	1	3	1.14815	1.08148	1.24444	1	1	3	0.389314	0.59674
loopsize	98.6838	83.4456	118.579	67	16	394	104.677	94.8924	116.521	70	17.975	328	0.0944911	0.562344
num_zipper_nc	13.5556	10.8889	17.5989	7	1	57	14.2604	12.4913	16.4132	8	1	63	0.29007	0.715928
perc_bb_loop	0.243541	0.20789	0.28448	0.184211	0.0156361	0.729452	0.256578	0.234873	0.280945	0.198547	0.0346715	0.783282	0.117872	0.564144
num_loop_contacting_res	155.863	138.038	178.047	113	48	471	166.097	153.867	179.312	129	50	478	0.0860404	0.415358
num_cross_nearest_neighbors	40.0513	37.7521	43.3333	36	27	88	43.3993	41.2569	46.2967	37	28	105	0.0608493	0.110189
ent_coverage	0.193532	0.173044	0.216833	0.180157	0.0405117	0.457895	0.203285	0.191921	0.21649	0.181818	0.0787623	0.494737	0.148288	0.416958
min_N_prot_depth_left	0.31717	0.266641	0.370721	0.297209	0.0171233	0.766102	0.373349	0.339314	0.408935	0.356164	0.0148936	0.815029	0.0493745	0.0979902
min_N_thread_depth_left	0.703442	0.637321	0.762878	0.791667	0.12	0.982238	0.747394	0.706678	0.78131	0.847222	0.0703125	0.980488	0.174818	0.234177
min_N_thread_slippage_left	214.821	165.048	278.157	141	5	817	179.851	156.965	207.065	131	8	663	0.484371	0.208579
min_C_prot_depth_right	0.365357	0.308429	0.429781	0.334884	0.0525452	0.828003	0.316155	0.281508	0.352697	0.268	0.0569948	0.733205	0.112146	0.159984
min_C_thread_depth_right	0.75124	0.690183	0.803191	0.821429	0.238806	0.975728	0.732917	0.69418	0.768044	0.788235	0.260163	0.975543	0.212628	0.59614
min_C_thread_slippage_right	202.018	153.668	277.058	114	9	961	151.978	130.333	178.48	99	16	499	0.112411	0.0805919
ACO	118.71	102.419	139.305	92.5	22	464.941	120.811	111.267	132.084	90	25.5	345.556	0.115119	0.844316
RCO	0.289858	0.252081	0.331355	0.247365	0.0220339	0.767943	0.302594	0.280526	0.326507	0.258794	0.0587963	0.778672	0.144209	0.580142

### Sheet: Lasso_results_CG_50
C	<BA>	BA_lb	BA_ub	pvalue	# non-zero	# non-zero & robust	Optimal features
0.01	0.5	0.5	0.5	1	0	0	N/A
0.1	0.511312	0.509033	0.513592	0.0150285	2	2	ent_coverage min_C_thread_slippage_right
0.15	0.515561	0.512103	0.519019	0.00686539	3	3	min_C_thread_slippage_right min_N_prot_depth_left min_N_thread_slippage_left
0.2	0.527593	0.525115	0.530071	6.09529e-05	4	4	Gc min_C_thread_slippage_right min_N_prot_depth_left min_N_thread_slippage_left
0.25	0.524006	0.514119	0.533892	0.0001	5	5	Gc min_C_thread_slippage_right min_N_prot_depth_left min_N_thread_slippage_left num_cross_nearest_neighbors
0.5	0.556609	0.545301	0.567917	0.0001	9	9	C_term_thread Gc Gn N_term_thread RCO min_C_thread_slippage_right min_N_prot_depth_left min_N_thread_slippage_left num_cross_nearest_neighbors
1	0.573525	0.567517	0.579533	0.0001	13	12	ACO C_term_thread Gn N_term_thread RCO loopsize min_C_prot_depth_right min_C_thread_slippage_right min_N_prot_depth_left min_N_thread_slippage_left num_cross_nearest_neighbors num_loop_contacting_res
1.5	0.587731	0.579007	0.596455	0.0001	14	13	C_term_thread Gc Gn N_term_thread RCO loopsize min_C_prot_depth_right min_C_thread_slippage_right min_N_prot_depth_left min_N_thread_slippage_left num_cross_nearest_neighbors num_loop_contacting_res perc_bb_loop
2	0.593382	0.585755	0.601009	0.0001	14	12	ACO C_term_thread Gn N_term_thread RCO min_C_prot_depth_right min_C_thread_slippage_right min_N_prot_depth_left min_N_thread_slippage_left num_cross_nearest_neighbors num_loop_contacting_res perc_bb_loop
2.5	0.574949	0.557786	0.592112	0.0001	14	13	ACO C_term_thread Gc Gn N_term_thread RCO min_C_prot_depth_right min_C_thread_slippage_right min_N_prot_depth_left min_N_thread_slippage_left num_cross_nearest_neighbors num_loop_contacting_res num_zipper_nc
5	0.578508	0.565241	0.591775	0.0001	17	13	ACO C_term_thread Gc Gn N_term_thread RCO min_C_thread_slippage_right min_N_prot_depth_left min_N_thread_depth_left min_N_thread_slippage_left num_cross_nearest_neighbors num_loop_contacting_res perc_bb_loop
7.5	0.573445	0.560717	0.586173	7.72705e-06	15	14	ACO C_term_thread Gc Gn N_term_thread RCO min_C_prot_depth_right min_C_thread_slippage_right min_N_prot_depth_left min_N_thread_depth_left min_N_thread_slippage_left num_cross_nearest_neighbors num_loop_contacting_res perc_bb_loop
10	0.583556	0.570732	0.596379	0.0001	16	12	ACO C_term_thread Gn N_term_thread RCO ent_coverage min_C_thread_slippage_right min_N_prot_depth_left min_N_thread_slippage_left num_cross_nearest_neighbors num_loop_contacting_res perc_bb_loop
	Optimal features selected

### Sheet: Stats_uent_CG_50_Opt
		Essential proteins				Non-essential proteins
Feature	ID	Mean	C.I.	Median	C.I.	Mean	C.I.	Median	C.I.	MWU p-values	MWU p-values (FDR)	Perm. P-values	Perm. P-values (FDR)	Mean relative difference	Median relative difference
gn	0	0.786	(0.76, 0.821)	0.765	(0.606, 1.173)	0.789	(0.767, 0.817)	0.748	(0.603, 1.23)	0.696	1	0.918	1	-0.380952	2.24719
N_term_thread	1	1.222	(1.111, 1.374)	1	(1.0, 3.0)	1.243	(1.153, 1.366)	1	(1.0, 5.0)	0.557	1	0.974	1	-1.70385	0
gc	2	0.817	(0.778, 0.872)	0.756	(0.601, 1.486)	0.852	(0.821, 0.893)	0.785	(0.611, 1.677)	0.09	0.9	0.273	1	-4.19413	-3.76379
C_term_thread	3	1.21	(1.099, 1.407)	1	(1.0, 3.0)	1.189	(1.119, 1.286)	1	(1.0, 3.0)	0.366	1	0.647	1	1.75073	0
num_zipper_nc	5	14.247	(11.976, 17.47)	8	(1.0, 64.0)	14.275	(12.753, 15.982)	8	(1.0, 63.05)	0.475	1	0.996	1	-0.19634	0
num_loop_contacting_res	7	159.97	(144.277, 180.299)	116	(47.0, 506.175)	164.184	(154.435, 175.43)	128	(50.0, 463.0)	0.129	1	0.681	1	-2.6	-9.83607
num_cross_nearest_neighbors	8	41.482	(39.253, 44.433)	36	(27.0, 92.0)	42.803	(41.025, 45.068)	37	(28.0, 105.0)	0.127	1	0.452	1	-3.1346	-2.73973
min_N_prot_depth_left	10	0.312	(0.268, 0.359)	0.267	(0.015, 0.783)	0.357	(0.328, 0.387)	0.33	(0.018, 0.796)	0.037	0.481	0.093	1	-13.4529	-21.1055
min_N_thread_slippage_left	12	200.263	(161.621, 247.223)	133	(6.0, 802.0)	163.489	(144.479, 184.866)	122	(8.0, 602.0)	0.34	1	0.089	1	20.2193	8.62745
min_C_prot_depth_right	13	0.374	(0.323, 0.429)	0.335	(0.043, 0.862)	0.309	(0.28, 0.34)	0.263	(0.056, 0.747)	0.038	0.494	0.026	0.338	19.0337	24.0803
min_C_thread_slippage_right	15	228.914	(184.853, 285.569)	131	(9.0, 961.0)	141.632	(123.519, 162.556)	91	(13.0, 498.0)	0.002	0.026	0	1	47.1099	36.036
ACO	16	123.9	(109.472, 141.614)	92.519	(22.0, 464.941)	122.548	(114.496, 131.893)	94.375	(26.167, 336.5)	0.857	1	0.867	1	1.09719	-1.98615
RCO	17	0.273	(0.243, 0.307)	0.222	(0.017, 0.751)	0.318	(0.299, 0.34)	0.277	(0.061, 0.79)	0.001	0.013	0.014	0.182	-15.2284	-22.0441

### Sheet: Stats_uent_CG_50
metric	Ess_mean	Ess_mean_lb	Ess_mean_ub	Ess_median	Ess_median_lb	Ess_median_ub	NonEss_mean	NonEss_mean_lb	NonEss_mean_ub	NonEss_median	NonEss_median_lb	NonEss_median_ub	MWU_pvalues	Perm_pvalues
gn	0.78602	0.759503	0.820925	0.76455	0.60568	1.17345	0.788922	0.766802	0.817321	0.74824	0.60298	1.23017	0.696057	0.917708
N_term_thread	1.22222	1.11111	1.37374	1	1	3	1.24255	1.15319	1.36596	1	1	5	0.557252	0.974103
gc	0.817376	0.778372	0.872146	0.75567	0.60061	1.48551	0.852312	0.821162	0.892545	0.78462	0.61145	1.67683	0.0897953	0.273373
C_term_thread	1.20988	1.09877	1.40741	1	1	3	1.18919	1.11892	1.28649	1	1	3	0.365617	0.647335
loopsize	102.825	88.4979	121.298	67	14	428	103.121	94.7449	112.55	69	17	325	0.158667	0.9967
num_zipper_nc	14.247	11.9759	17.4699	8	1	64	14.2753	12.7525	15.9823	8	1	63.05	0.475413	0.9955
perc_bb_loop	0.226483	0.198004	0.25859	0.167442	0.0156361	0.725581	0.263598	0.244616	0.284052	0.202532	0.0427939	0.783654	0.00301596	0.0473953
num_loop_contacting_res	159.97	144.277	180.299	116	47	506.175	164.184	154.435	175.43	128	50	463	0.128869	0.681332
num_cross_nearest_neighbors	41.4819	39.253	44.4331	36	27	92	42.803	41.0253	45.0682	37	28	105	0.126773	0.451955
ent_coverage	0.176058	0.160351	0.195252	0.148624	0.0417288	0.457895	0.208215	0.198997	0.218701	0.188119	0.0793103	0.476636	1.27991e-05	0.00039996
min_N_prot_depth_left	0.311945	0.268211	0.358835	0.267442	0.0146789	0.783019	0.357051	0.327975	0.386881	0.330097	0.0180995	0.795745	0.0371847	0.0929907
min_N_thread_depth_left	0.717649	0.662852	0.766293	0.833333	0.102564	0.981211	0.737495	0.70358	0.767841	0.847262	0.136364	0.980457	0.337913	0.511749
min_N_thread_slippage_left	200.263	161.621	247.223	133	6	802	163.489	144.479	184.866	122	8	602	0.340409	0.0885911
min_C_prot_depth_right	0.373592	0.322505	0.429066	0.334884	0.0433276	0.861628	0.308854	0.280351	0.33983	0.262626	0.0555556	0.747423	0.0375817	0.0259974
min_C_thread_depth_right	0.759967	0.711664	0.803218	0.836735	0.222222	0.981707	0.72746	0.69351	0.757884	0.787879	0.149485	0.973783	0.083751	0.271773
min_C_thread_slippage_right	228.914	184.853	285.569	131	9	961	141.632	123.519	162.556	91	13	498	0.00166017	0.00039996
ACO	123.9	109.472	141.614	92.5185	22	464.941	122.548	114.496	131.893	94.375	26.1667	336.5	0.857229	0.866513
RCO	0.272675	0.242753	0.306551	0.22157	0.0170576	0.75064	0.318245	0.299482	0.339571	0.277495	0.0609668	0.789717	0.00148709	0.0135986
